# Experimental Test of the Contributions of Initial Variation and New Mutations to Adaptive Evolution in a Novel Environment

**DOI:** 10.1101/2022.05.31.494207

**Authors:** Minako Izutsu, Richard E. Lenski

## Abstract

Experimental evolution is an approach that allows researchers to study organisms as they evolve in controlled environments. Despite the growing popularity of this approach, there are conceptual gaps among projects that use different experimental designs. One such gap concerns the contributions to adaptation of genetic variation present at the start of an experiment and that of new mutations that arise during an experiment. The primary source of genetic variation has historically depended largely on the study organisms. In the long-term evolution experiment (LTEE) using *Escherichia coli*, for example, each population started from a single haploid cell, and therefore adaptation depended entirely on new mutations. Most other microbial evolution experiments have followed the same strategy. By contrast, evolution experiments using multicellular, sexually-reproducing organisms typically start with pre-existing variation that fuels the response to selection. New mutations may also come into play in later generations of these experiments, but it is generally difficult to quantify their contribution in these studies. Here, we performed an experiment using *E. coli* to compare the contributions of initial genetic variation and new mutations to adaptation in a new environment. Our experiment had four treatments that varied in their starting diversity, with 18 populations in each treatment. One treatment depended entirely on new mutations, while the other three began with mixtures of clones, whole-population samples, or mixtures of whole-population samples from the LTEE. By tracking genetic markers associated with particular founders in two of our treatments, we could document the impact of the initial variation during the early generations of our experiment. However, there were no differences in fitness among the treatments after 500 or 2000 generations in the new environment, despite the variation in fitness among the founders. These results indicate that new mutations quickly overcame, and eventually contributed more to adaptation, than did the initial variation. Our study thus shows that pre-existing genetic variation can have a strong impact on early evolution in a new environment, but new beneficial mutations may contribute more to later evolution and can even drive some initially beneficial variants to extinction.
