## Supplementary file for "Experimental Test of the Contributions of Initial Variation and New Mutations to Adaptive Evolution in a Novel Environment"

### Sheet: S1strains
Strain	Generation	Treatment	Genetic background	Replicate	Description	Ara marker
REL11330					LTEE 50K Ara–1 CloneA	-
REL11342					LTEE 50K Ara+2 CloneA	+
REL11336					LTEE 50K Ara–4 CloneA	-
REL11339					LTEE 50K Ara–5 CloneA	-
REL11367					LTEE 50K Ara+5 CloneA	+
REL11389					LTEE 50K Ara–6 CloneA	-
REL11318					LTEE 50K Ara–1 Population	-
REL11325					LTEE 50K Ara+2 Population	+
REL11321					LTEE 50K Ara–4 Population	-
REL11322					LTEE 50K Ara–5 Population	-
REL11362					LTEE 50K Ara+5 Population	+
REL11382					LTEE 50K Ara–6 Population	-
MI 864	ancestor				LTEE 50K Ara–1 CloneA in DMglu1000	-
MI 866	ancestor				LTEE 50K Ara+2 CloneA in DMglu1000	+
MI 870	ancestor				LTEE 50K Ara–4 CloneA in DMglu1000	-
MI 872	ancestor				LTEE 50K Ara–5 CloneA in DMglu1000	-
MI 874	ancestor				LTEE 50K Ara+5 CloneA in DMglu1000	+
MI 876	ancestor				LTEE 50K Ara–6 CloneA in DMglu1000	-
MI 858	ancestor				LTEE 50K Ara–1 Population in DMglu1000	-
MI 859	ancestor				LTEE 50K Ara+2 Population in DMglu1000	+
MI 860	ancestor				LTEE 50K Ara–4 Population in DMglu1000	-
MI 861	ancestor				LTEE 50K Ara–5 Population in DMglu1000	-
MI 862	ancestor				LTEE 50K Ara+5 Population in DMglu1000	+
MI 863	ancestor				LTEE 50K Ara–6 Population in DMglu1000	-
MI 879	0	Single Clone (SC) or Mixed Clones (MC)			LTEE 50K Ara–1 CloneA in DMglu25	-
MI 880	0	SC or MC			LTEE 50K Ara+2 CloneA in DMglu25	+
MI 881	0	SC or MC			LTEE 50K Ara–4 CloneA in DMglu25	-
MI 882	0	SC or MC			LTEE 50K Ara–5 CloneA in DMglu25	-
MI 883	0	SC or MC			LTEE 50K Ara+5 CloneA in DMglu25	+
MI 884	0	SC or MC			LTEE 50K Ara–6 CloneA in DMglu25	-
MI 885	0	Single Population (SP) or Mixed Populations (MP)			LTEE 50K Ara–1 Population in DMglu25	-
MI 886	0	SP or MP			LTEE 50K Ara+2 Population in DMglu25	+
MI 887	0	SP or MP			LTEE 50K Ara–4 Population in DMglu25	-
MI 888	0	SP or MP			LTEE 50K Ara–5 Population in DMglu25	-
MI 889	0	SP or MP			LTEE 50K Ara+5 Population in DMglu25	+
MI 890	0	SP or MP			LTEE 50K Ara–6 Population in DMglu25	-
MI 2195	500	SC	Ara–1	1	Ara–1 rep1 CloneA	-
MI 2196	500	SC	Ara+2	1	Ara+2 rep1 CloneA	+
MI 2197	500	SC	Ara–4	1	Ara–4 rep1 CloneA	-
MI 2198	500	SC	Ara–5	1	Ara–5 rep1 CloneA	-
MI 2199	500	SC	Ara+5	1	Ara+5 rep1 CloneA	+
MI 2200	500	SC	Ara–6	1	Ara–6 rep1 CloneA	-
MI 2201	500	SP	Ara–1	1	Ara–1 rep1 CloneA	-
MI 2202	500	SP	Ara+2	1	Ara+2 rep1 CloneA	+
MI 2203	500	SP	Ara–4	1	Ara–4 rep1 CloneA	-
MI 2204	500	SP	Ara–5	1	Ara–5 rep1 CloneA	-
MI 2205	500	SP	Ara+5	1	Ara+5 rep1 CloneA	+
MI 2206	500	SP	Ara–6	1	Ara–6 rep1 CloneA	-
MI 2207	500	MC	all	1	Ara–1 rep1 CloneA	-
MI 2208	500	MC	all	2	Ara+2 rep1 CloneA	-
MI 2209	500	MC	all	3	Ara–4 rep1 CloneA	-
MI 2210	500	MC	all	4	Ara–5 rep1 CloneA	-
MI 2211	500	MC	all	5	Ara+5 rep1 CloneA	-
MI 2212	500	MC	all	6	Ara–6 rep1 CloneA	-
MI 2213	500	MP	all	1	Ara–1 rep1 CloneA	-
MI 2214	500	MP	all	2	Ara+2 rep1 CloneA	-
MI 2215	500	MP	all	3	Ara–4 rep1 CloneA	-
MI 2216	500	MP	all	4	Ara–5 rep1 CloneA	+
MI 2217	500	MP	all	5	Ara+5 rep1 CloneA	-
MI 2218	500	MP	all	6	Ara–6 rep1 CloneA	+
MI 2219	500	SC	Ara–1	2	Ara–1 rep2 CloneA	-
MI 2220	500	SC	Ara+2	2	Ara+2 rep2 CloneA	+
MI 2221	500	SC	Ara–4	2	Ara–4 rep2 CloneA	-
MI 2222	500	SC	Ara–5	2	Ara–5 rep2 CloneA	-
MI 2223	500	SC	Ara+5	2	Ara+5 rep2 CloneA	+
MI 2224	500	SC	Ara–6	2	Ara–6 rep2 CloneA	-
MI 2225	500	SP	Ara–1	2	Ara–1 rep2 CloneA	-
MI 2226	500	SP	Ara+2	2	Ara+2 rep2 CloneA	+
MI 2227	500	SP	Ara–4	2	Ara–4 rep2 CloneA	-
MI 2228	500	SP	Ara–5	2	Ara–5 rep2 CloneA (The common competitor Ara-)	-
MI 2339					Ara+ revertant of MI 2228 (The common competitor Ara+)	+
MI 2229	500	SP	Ara+5	2	Ara+5 rep2 CloneA	+
MI 2230	500	SP	Ara–6	2	Ara–6 rep2 CloneA	-
MI 2231	500	MC	all	7	Ara–1 rep2 CloneA	-
MI 2232	500	MC	all	8	Ara+2 rep2 CloneA	-
MI 2233	500	MC	all	9	Ara–4 rep2 CloneA	-
MI 2234	500	MC	all	10	Ara–5 rep2 CloneA	-
MI 2235	500	MC	all	11	Ara+5 rep2 CloneA	-
MI 2236	500	MC	all	12	Ara–6 rep2 CloneA	-
MI 2237	500	MP	all	7	Ara–1 rep2 CloneA	+
MI 2238	500	MP	all	8	Ara+2 rep2 CloneA	+
MI 2239	500	MP	all	9	Ara–4 rep2 CloneA	+
MI 2240	500	MP	all	10	Ara–5 rep2 CloneA	-
MI 2241	500	MP	all	11	Ara+5 rep2 CloneA	-
MI 2242	500	MP	all	12	Ara–6 rep2 CloneA	-
MI 2243	500	SC	Ara–1	3	Ara–1 rep3 CloneA	-
MI 2244	500	SC	Ara+2	3	Ara+2 rep3 CloneA	+
MI 2245	500	SC	Ara–4	3	Ara–4 rep3 CloneA	-
MI 2246	500	SC	Ara–5	3	Ara–5 rep3 CloneA	-
MI 2247	500	SC	Ara+5	3	Ara+5 rep3 CloneA	+
MI 2248	500	SC	Ara–6	3	Ara–6 rep3 CloneA	-
MI 2249	500	SP	Ara–1	3	Ara–1 rep3 CloneA	-
MI 2250	500	SP	Ara+2	3	Ara+2 rep3 CloneA	+
MI 2251	500	SP	Ara–4	3	Ara–4 rep3 CloneA	-
MI 2252	500	SP	Ara–5	3	Ara–5 rep3 CloneA	-
MI 2253	500	SP	Ara+5	3	Ara+5 rep3 CloneA	+
MI 2254	500	SP	Ara–6	3	Ara–6 rep3 CloneA	-
MI 2255	500	MC	all	13	Ara–1 rep3 CloneA	-
MI 2256	500	MC	all	14	Ara+2 rep3 CloneA	-
MI 2257	500	MC	all	15	Ara–4 rep3 CloneA	-
MI 2258	500	MC	all	16	Ara–5 rep3 CloneA	-
MI 2259	500	MC	all	17	Ara+5 rep3 CloneA	-
MI 2260	500	MC	all	18	Ara–6 rep3 CloneA	-
MI 2261	500	MP	all	13	Ara–1 rep3 CloneA	-
MI 2262	500	MP	all	14	Ara+2 rep3 CloneA	-
MI 2263	500	MP	all	15	Ara–4 rep3 CloneA	-
MI 2264	500	MP	all	16	Ara–5 rep3 CloneA	-
MI 2265	500	MP	all	17	Ara+5 rep3 CloneA	-
MI 2266	500	MP	all	18	Ara–6 rep3 CloneA	-
MI 2131	2000	SC	Ara–1	1	Ara–1 rep1 CloneA	-
MI 2132	2000	SC	Ara+2	1	Ara+2 rep1 CloneA	+
MI 2133	2000	SC	Ara–4	1	Ara–4 rep1 CloneA	-
MI 2134	2000	SC	Ara–5	1	Ara–5 rep1 CloneA	-
MI 2135	2000	SC	Ara+5	1	Ara+5 rep1 CloneA	+
MI 2136	2000	SC	Ara–6	1	Ara–6 rep1 CloneA	-
MI 2137	2000	SP	Ara–1	1	Ara–1 rep1 CloneA	-
MI 2192	2000	SP	Ara+2	1	Ara+2 rep1 CloneB	+
MI 2139	2000	SP	Ara–4	1	Ara–4 rep1 CloneA	-
MI 2140	2000	SP	Ara–5	1	Ara–5 rep1 CloneA	-
MI 2119	2000	SP	Ara+5	1	Ara+5 rep1 CloneA	+
MI 2141	2000	SP	Ara–6	1	Ara–6 rep1 CloneA	-
MI 2142	2000	MC	all	1	Ara–1 rep1 CloneA	-
MI 2143	2000	MC	all	2	Ara+2 rep1 CloneA	-
MI 2120	2000	MC	all	3	Ara–4 rep1 CloneA	-
MI 2144	2000	MC	all	4	Ara–5 rep1 CloneA	-
MI 2145	2000	MC	all	5	Ara+5 rep1 CloneA	-
MI 2146	2000	MC	all	6	Ara–6 rep1 CloneA	-
MI 2147	2000	MP	all	1	Ara–1 rep1 CloneA	-
MI 2148	2000	MP	all	2	Ara+2 rep1 CloneA	-
MI 2149	2000	MP	all	3	Ara–4 rep1 CloneA	-
MI 2150	2000	MP	all	4	Ara–5 rep1 CloneA	-
MI 2151	2000	MP	all	5	Ara+5 rep1 CloneA	-
MI 2121	2000	MP	all	6	Ara–6 rep1 CloneA	-
MI 2152	2000	SC	Ara–1	2	Ara–1 rep2 CloneA	-
MI 2153	2000	SC	Ara+2	2	Ara+2 rep2 CloneA	+
MI 2154	2000	SC	Ara–4	2	Ara–4 rep2 CloneA	-
MI 2155	2000	SC	Ara–5	2	Ara–5 rep2 CloneA	-
MI 2156	2000	SC	Ara+5	2	Ara+5 rep2 CloneA	+
MI 2122	2000	SC	Ara–6	2	Ara–6 rep2 CloneA	-
MI 2123	2000	SP	Ara–1	2	Ara–1 rep2 CloneA	-
MI 2157	2000	SP	Ara+2	2	Ara+2 rep2 CloneA	+
MI 2158	2000	SP	Ara–4	2	Ara–4 rep2 CloneA	-
MI 2159	2000	SP	Ara–5	2	Ara–5 rep2 CloneA	-
MI 2160	2000	SP	Ara+5	2	Ara+5 rep2 CloneA	+
MI 2161	2000	SP	Ara–6	2	Ara–6 rep2 CloneA	-
MI 2124	2000	MC	all	7	Ara–1 rep2 CloneA	-
MI 2162	2000	MC	all	8	Ara+2 rep2 CloneA	-
MI 2163	2000	MC	all	9	Ara–4 rep2 CloneA	-
MI 2164	2000	MC	all	10	Ara–5 rep2 CloneA	-
MI 2165	2000	MC	all	11	Ara+5 rep2 CloneA	-
MI 2166	2000	MC	all	12	Ara–6 rep2 CloneA	-
MI 2167	2000	MP	all	7	Ara–1 rep2 CloneA	+
MI 2125	2000	MP	all	8	Ara+2 rep2 CloneA	-
MI 2126	2000	MP	all	9	Ara–4 rep2 CloneA	-
MI 2168	2000	MP	all	10	Ara–5 rep2 CloneA	+
MI 2169	2000	MP	all	11	Ara+5 rep2 CloneA	-
MI 2170	2000	MP	all	12	Ara–6 rep2 CloneA	+
MI 2127	2000	SC	Ara–1	3	Ara–1 rep3 CloneA	-
MI 2171	2000	SC	Ara+2	3	Ara+2 rep3 CloneA	+
MI 2172	2000	SC	Ara–4	3	Ara–4 rep3 CloneA	-
MI 2173	2000	SC	Ara–5	3	Ara–5 rep3 CloneA	-
MI 2174	2000	SC	Ara+5	3	Ara+5 rep3 CloneA	+
MI 2175	2000	SC	Ara–6	3	Ara–6 rep3 CloneA	-
MI 2176	2000	SP	Ara–1	3	Ara–1 rep3 CloneA	-
MI 2177	2000	SP	Ara+2	3	Ara+2 rep3 CloneA	+
MI 2178	2000	SP	Ara–4	3	Ara–4 rep3 CloneA	-
MI 2128	2000	SP	Ara–5	3	Ara–5 rep3 CloneA	-
MI 2179	2000	SP	Ara+5	3	Ara+5 rep3 CloneA	+
MI 2180	2000	SP	Ara–6	3	Ara–6 rep3 CloneA	-
MI 2181	2000	MC	all	13	Ara–1 rep3 CloneA	-
MI 2182	2000	MC	all	14	Ara+2 rep3 CloneA	-
MI 2183	2000	MC	all	15	Ara–4 rep3 CloneA	-
MI 2129	2000	MC	all	16	Ara–5 rep3 CloneA	-
MI 2184	2000	MC	all	17	Ara+5 rep3 CloneA	-
MI 2185	2000	MC	all	18	Ara–6 rep3 CloneA	-
MI 2186	2000	MP	all	13	Ara–1 rep3 CloneA	-
MI 2187	2000	MP	all	14	Ara+2 rep3 CloneA	-
MI 2188	2000	MP	all	15	Ara–4 rep3 CloneA	-
MI 2130	2000	MP	all	16	Ara–5 rep3 CloneA	-
MI 2189	2000	MP	all	17	Ara+5 rep3 CloneA	-
MI 2190	2000	MP	all	18	Ara–6 rep3 CloneA	-
